# Messenger RNAs with large numbers of upstream ORFs are translated via leaky scanning and reinitiation in the asexual stages of *Plasmodium falciparum*

**DOI:** 10.1101/823443

**Authors:** Chhaminder Kaur, Mayank Kumar, Swati Patankar

**Author notes:** Amity University of Biotechnology, Amity University, Panvel, Maharashtra 410206, India (Mayank Kumar).

## Abstract

The genome of *Plasmodium falciparum* has one of the most skewed base pair compositions of any eukaryote, with an AT content of 80-90%. As start and stop codons are AT-rich, the probability of finding upstream open reading frames (uORFs) in messenger RNAs (mRNAs) is high and parasite mRNAs have an average of 10 uORFs in their leader sequences. Similar to other eukaryotes, uORFs repress the translation of the downstream gene (dORF) in *P. falciparum*, yet the parasite translation machinery is able to bypass these uORFs and reach the dORF to initiate translation. This can happen by leaky scanning and/or reinitiation.

In this report, we assessed leaky scanning and reinitiation by studying the effect of uORFs on the translation of a dORF, in this case the luciferase reporter gene, and showed that both mechanisms are employed in the asexual blood stages of *P. falciparum*. Furthermore, in addition to codon usage of the uORF, translation of the dORF is governed by the Kozak sequence and length of the uORF, and inter-cistronic distance between the uORF and dORF. Based on these features whole genome data was analyzed to uncover classes of genes that might be regulated by uORFs. This study indicates that leaky scanning and reinitiation appear to be widespread in asexual stages of *P. falciparum*, which may require modifications of existing factors that are involved in translation initiation in addition to novel, parasite-specific proteins.
