## Supplementary datasheet 3 for "Messenger RNAs with large numbers of upstream ORFs are translated via leaky scanning and reinitiation in the asexual stages of *Plasmodium falciparum*"

### Sheet: Sheet1
Mutational analysis of the Kozak sequence of the reporter gene
	Construct name	Template used	Primers (in 5´ to 3´ direction)
	KzAAAAAT	Pf86	F:CATTTCGAATAAAATCTCAAAAAAAATGTCAGACGCCAAAAAC R: CATTTCGAAGTACTCAGCGTAAGTG
	KzTAAAAT	Pf86	F:CATTTCGAATAAAATCTCAATAAAAATGTCAGACGCCAAAAAC R: CATTTCGAAGTACTCAGCGTAAGTG
	KzACAAAT	Pf86	F:CATTTCGAATAAAATCTCAAACAAAATGTCAGACGCCAAAAAC R: CATTTCGAAGTACTCAGCGTAAGTG
	KzTTATAT	Pf86	F:CATTTCGAATAAAATCTCAATTATAATGTCAGACGCCAAAAAC R: CATTTCGAAGTACTCAGCGTAAGTG
	KzACACAT	Pf86	F:CATTTCGAATAAAATCTCAAACACAATGTCAGACGCCAAAAAC R: CATTTCGAAGTACTCAGCGTAAGTG
	KzAAACCT	Pf86	F:CATTTCGAATAAAATCTCAAAAACCATGTCAGACGCCAAAAAC R: CATTTCGAAGTACTCAGCGTAAGTG
	KzAAGGGT	Pf86	F:CATTTCGAATAAAATCTCAAAAGGGATGTCAGACGCCAAAAAC R: CATTTCGAAGTACTCAGCGTAAGTG
	KzCGGCCT	Pf86	F:CATTTCGAATAAAATCTCAACGGCCATGTCAGACGCCAAAAAC R: CATTTCGAAGTACTCAGCGTAAGTG
Generating clones for recombinant firefly luciferase, expressed in bacteria
	Construct name	Template used	Primers (in 5´ to 3´ direction)
	pET43aLUC-A	Pf86	F:GGATCATATGAAAGACGCCAAAAACATAAAGAAAGGCCC R:CCGCTCGAGCACGGCGATCTTTCCGCCCTTCTTG
	pET43aLUC-C	Pf86	F:GGATCATATGCAAGACGCCAAAAACATAAAGAAAGGCCC R:CCGCTCGAGCACGGCGATCTTTCCGCCCTTCTTG
	pET43aLUC-G	Pf86	F:GGATCATATGTCAGACGCCAAAAACATAAAGAAAGGCCC R:CCGCTCGAGCACGGCGATCTTTCCGCCCTTCTTG
Removal of the native uORF from the Pf86 plasmid
	Construct name	Template used	Primers (in 5´ to 3´ direction)
	Pf86*	Pf86	F: AAAATATAATAAAATAATTTCTTGTTTAGCAAAAATTT R: GTAAATACAAAATAAAATAATATATAAATCAAAA
Site Directed Mutagenesis (SDM) to introduce uORFs
	Construct name	Template used	Primers (in 5´ to 3´ direction)
	Native-29	Pf86*	F:TATATTTTTTTTCTTAATTTCATGTTTAGCAAAAATTTTAAATAACCCACATTTCGAATA R:ATAAAAAAGGAAAATTTCTTTTTAAAG
	uORF1-474	Pf86*	F:GTTTAGCAAAAATTTTCTTAAACAATGCCAGGAGATAAATAAAAAATAATAA R: AAGAAATTATTTTATTATATTTTGTAAAT
	uORF1-29	Pf86*	F:TTTATTATATTTTTTTTCTTAAACAATGCCAGGAGATAAATAACCCACATTTCGAATAAA R:AAAGGAAAATTTCTTTTTAAAGTAAAATAT
	uORF2-191	Pf86*	F:GTTTATTTTTACCTTTTAAACCATGTTATAAAAACATATTTTTAGA R:TTATTTTTTCTTTTTTTTTAAAAAATATAT
	uORF2-40	Pf86*	F:AAATTTTCCTTTTTTAAACCATGTTATAATTTTTTTTCTTCCCAC R:CTTTTTAAAGTAAAATATTTATGTAAATATTTATATA
	uORF2-191stop	uORF3-65	F:TTATATTTTTTTTCTTCCCACATTTCGAAT R:TAAAAAAGGAAAATTTCTTTATAAAGTAAAATATTTATG
	uORF3-65	uORF2-191	F:TTTTTAGATATACATATAAATTTTTATATTATTTTATTG R:TATGTTTATATAACATGGTTTAAAAGGTAAAAATAAAC
	uORF3-65stop	uORF3-65	F:TTATATTTTTTTTCTTCCCACATTTCGAAT R:TAAAAAAGGAAAATTTCTTTATAAAGTAAAATATTTATG
	uORF4-191	uORF3-65stop	F:ATATACATATAAATTTTTATATTATTTTATTGG R:CTAAAAATATGTTTTTACCTAGGCATGGTTTAAAAG
Increasing the length of uORF4 by introducing repeating units
	Construct name	Template used	Primers (in 5´ to 3´ direction)
	uORF4-nX (n=1-5)	uORF4-191	F: (CTAGAAATAAAGAAGATTATTTAT)n R: (TTTATTTCTTCTAATAAATAGATC)n
